# *Xanthomonas protegens* sp. nov., a rice seed-associated probiotic and taxonomic outlier species of *Xanthomonas sontii*

**DOI:** 10.1101/2024.04.23.590712

**Authors:** Rekha Rana, Anushika Sharma, Vishnu Narayanan Madhavan, Ramesh V. Sonti, Hitendra K. Patel, Prabhu B. Patil

## Abstract

Rice seed microbiota play a vital role throughout their growth and developmental stages. *Xanthomonas sontii* is known as an abundant, core-vertically transmitted rice seed endophyte with probiotic properties. Studies reveal a less explored world of non-pathogenic *Xanthomonas* (NPX) species like *X. sontii* and *X. indica* that are associated with healthy rice seeds. The present study reports the isolation, biochemical characterization, and in-depth taxonogenomic evidence for a third NPX species, *X. protegens*, from rice seeds, a taxonomic outlier of *X. sontii*. It also highlights the importance of using multiple taxonogenomic indices to identify taxonomic outlier species. Similar to the other two NPX species, the new member species is also non-pathogenic and provides *in vivo* protection to rice plants from *Xanthomonas oryzae* pv. *oryzae* upon leaf clip inoculation. The pangenome investigation suggested a set of unique genes to the novel species that might be important in adaptation to rice plants and differentiate it from other NPX species. The study will allow the design of markers for the identification of these NPX members, targeted culturomics of a particular NPX species and in the discovery of other novel NPX species from healthy rice seed microbiome for further exploitation in rice health.
