## Supplementary table. 1 for "*Xanthomonas protegens* sp. nov., a rice seed-associated probiotic and taxonomic outlier species of *Xanthomonas sontii*"

### Sheet: all_best_solutions
	Hit id	Gene name	Model function	System wholeness	Hit status	Hit sequence length	e-value	Hit sequence coverage
	Type IV secretion system
1	PIQ37_01790	T4SS_T_virB6	TXSScan/bacteria/diderm/pT4SSt	0.727	accessory	358	4.7e-18	0.735
2	PIQ37_01800	T4SS_virb4	TXSScan/bacteria/diderm/pT4SSt	0.727	mandatory	824	5.2e-212	0.97
3	PIQ37_01805	T4SS_T_virB3	TXSScan/bacteria/diderm/pT4SSt	0.727	accessory	104	9e-16	0.663
4	PIQ37_01810	T4SS_T_virB2	TXSScan/bacteria/diderm/pT4SSt	0.727	accessory	132	1.7e-25	0.841
5	PIQ37_01815	T4SS_T_virB1	TXSScan/bacteria/diderm/pT4SSt	0.727	accessory	252	3.5e-42	0.496
6	PIQ37_01825	T4SS_T_virB10	TXSScan/bacteria/diderm/pT4SSt	0.727	accessory	393	2.1e-21	0.501
7	PIQ37_01830	T4SS_T_virB9	TXSScan/bacteria/diderm/pT4SSt	0.727	accessory	254	2.6e-49	0.89
8	PIQ37_01835	T4SS_T_virB8	TXSScan/bacteria/diderm/pT4SSt	0.727	accessory	338	3e-43	0.683
	Type IVa pilus
1	PIQ37_01870	T4aP_fimT	TXSScan/bacteria/diderm/T4aP	1	accessory	179	3.3e-16	0.358
2	PIQ37_01880	T4aP_pilE	TXSScan/bacteria/diderm/T4aP	1	accessory	141	3.7e-18	0.39
3	PIQ37_01885	T4aP_pilY	TXSScan/bacteria/diderm/T4aP	1	accessory	1253	2.2e-151	0.412
4	PIQ37_01890	T4aP_pilX	TXSScan/bacteria/diderm/T4aP	1	accessory	193	1.9e-09	0.295
5	PIQ37_01895	T4aP_pilW	TXSScan/bacteria/diderm/T4aP	1	accessory	323	5.4e-14	0.207
6	PIQ37_01900	T4aP_pilV	TXSScan/bacteria/diderm/T4aP	1	accessory	159	1e-12	0.352
7	PIQ37_01905	T4aP_fimT	TXSScan/bacteria/diderm/T4aP	1	accessory	175	1.2e-21	0.366
8	PIQ37_03145	T4aP_pilU	TXSScan/bacteria/diderm/T4aP	1	accessory	377	1e-178	0.902
9	PIQ37_03150	T4aP_pilT	TXSScan/bacteria/diderm/T4aP	1	mandatory	346	9.1e-179	0.98
10	PIQ37_06475	T4aP_pilQ	TXSScan/bacteria/diderm/T4aP	1	mandatory	638	7.4e-56	0.274
11	PIQ37_06480	T4aP_pilP	TXSScan/bacteria/diderm/T4aP	1	accessory	180	1.1e-20	0.706
12	PIQ37_06485	T4aP_pilO	TXSScan/bacteria/diderm/T4aP	1	accessory	225	4e-35	0.671
13	PIQ37_06490	T4aP_pilN	TXSScan/bacteria/diderm/T4aP	1	accessory	264	3e-42	0.538
14	PIQ37_06495	T4aP_pilM	TXSScan/bacteria/diderm/T4aP	1	accessory	361	5e-48	0.452
15	PIQ37_15405	T4aP_pilB	TXSScan/bacteria/diderm/T4aP	1	mandatory	578	2.3e-177	0.673
16	PIQ37_15410	T4aP_pilA	TXSScan/bacteria/diderm/T4aP	1	mandatory	134	4e-18	0.433
17	PIQ37_15415	T4aP_pilA	TXSScan/bacteria/diderm/T4aP	1	mandatory	136	6.1e-20	0.515
18	PIQ37_15420	T4aP_pilC	TXSScan/bacteria/diderm/T4aP	1	mandatory	420	1.1e-124	0.798
19	PIQ37_15425	T4aP_pilD	TXSScan/bacteria/diderm/T4aP	1	mandatory	288	1.3e-85	0.833
	Bacterial flagellum
1	PIQ37_05485	Flg_sctV_FLG	TXSScan/bacteria/diderm/Flagellum	1	mandatory	687	3.8e-256	0.975
2	PIQ37_05490	Flg_sctU_FLG	TXSScan/bacteria/diderm/Flagellum	1	mandatory	377	1.8e-108	0.907
3	PIQ37_05500	Flg_sctT_FLG	TXSScan/bacteria/diderm/Flagellum	1	mandatory	264	6.8e-46	0.924
4	PIQ37_05510	Flg_sctS_FLG	TXSScan/bacteria/diderm/Flagellum	1	mandatory	90	4e-21	0.978
5	PIQ37_05515	Flg_sctR_FLG	TXSScan/bacteria/diderm/Flagellum	1	mandatory	277	4.8e-76	0.729
6	PIQ37_05525	Flg_sctQ_FLG	TXSScan/bacteria/diderm/Flagellum	1	mandatory	92	8e-30	0.815
7	PIQ37_05550	Flg_sctN_FLG	TXSScan/bacteria/diderm/Flagellum	1	mandatory	459	6.6e-175	0.908
8	PIQ37_05565	Flg_sctJ_FLG	TXSScan/bacteria/diderm/Flagellum	1	mandatory	574	1.4e-107	0.955
9	PIQ37_05570	Flg_fliE	TXSScan/bacteria/diderm/Flagellum	1	mandatory	121	2.2e-22	0.702
10	PIQ37_05705	Flg_flgC	TXSScan/bacteria/diderm/Flagellum	1	mandatory	262	2.5e-07	0.305
11	PIQ37_05725	Flg_flgC	TXSScan/bacteria/diderm/Flagellum	1	mandatory	136	6.9e-34	0.949
12	PIQ37_05730	Flg_flgB	TXSScan/bacteria/diderm/Flagellum	1	mandatory	133	5.4e-20	0.872
	Type I secretion system
1	PIQ37_15670	T1SS_mfp	TXSScan/bacteria/diderm/T1SS	1	mandatory	380	3.2e-42	0.892
2	PIQ37_15675	T1SS_abc	TXSScan/bacteria/diderm/T1SS	1	mandatory	731	1.7e-129	0.687
3	PIQ37_06900	T1SS_omf	TXSScan/bacteria/diderm/T1SS	1	mandatory	456	3.3e-79	0.888
4	PIQ37_11640	T1SS_abc	TXSScan/bacteria/diderm/T1SS	1	mandatory	566	1e-50	0.648
5	PIQ37_11670	T1SS_mfp	TXSScan/bacteria/diderm/T1SS	1	mandatory	395	2.8e-45	0.491
6	PIQ37_11675	T1SS_abc	TXSScan/bacteria/diderm/T1SS	1	mandatory	723	7.4e-94	0.693
7	PIQ37_11680	T1SS_omf	TXSScan/bacteria/diderm/T1SS	1	mandatory	391	2.4e-33	0.934
	Type II secretion system
1	PIQ37_07775	T2SS_gspE	TXSScan/bacteria/diderm/T2SS	0.923	mandatory	577	8.9e-175	0.686
2	PIQ37_07780	T2SS_gspF	TXSScan/bacteria/diderm/T2SS	0.923	mandatory	405	1.8e-114	0.825
3	PIQ37_07785	T2SS_gspG	TXSScan/bacteria/diderm/T2SS	0.923	mandatory	146	3.8e-20	0.514
4	PIQ37_07790	T2SS_gspH	TXSScan/bacteria/diderm/T2SS	0.923	accessory	142	2.5e-12	0.415
5	PIQ37_07795	T2SS_gspI	TXSScan/bacteria/diderm/T2SS	0.923	accessory	139	1.7e-13	0.381
6	PIQ37_07800	T2SS_gspJ	TXSScan/bacteria/diderm/T2SS	0.923	accessory	218	2e-13	0.399
7	PIQ37_07805	T2SS_gspK	TXSScan/bacteria/diderm/T2SS	0.923	accessory	286	3.7e-10	0.199
8	PIQ37_07810	T2SS_gspL	TXSScan/bacteria/diderm/T2SS	0.923	accessory	375	8e-20	0.365
9	PIQ37_07815	T2SS_gspM	TXSScan/bacteria/diderm/T2SS	0.923	accessory	276	1e-25	0.587
10	PIQ37_07820	T2SS_gspN	TXSScan/bacteria/diderm/T2SS	0.923	accessory	259	3.7e-10	0.502
11	PIQ37_07825	T2SS_gspD	TXSScan/bacteria/diderm/T2SS	0.923	mandatory	762	3.2e-55	0.255
	The tad pilus
1	PIQ37_18465	Tad_flp	TXSScan/bacteria/diderm/Tad	0.583	mandatory	92	7.8e-05	0.326
2	PIQ37_18495	Tad_rcpC	TXSScan/bacteria/diderm/Tad	0.583	accessory	278	7.3e-25	0.424
3	PIQ37_18500	Tad_rcpA	TXSScan/bacteria/diderm/Tad	0.583	mandatory	459	1.5e-58	0.512
4	PIQ37_18505	Tad_tadA	TXSScan/bacteria/diderm/Tad	0.583	mandatory	575	5e-113	0.428
5	PIQ37_18510	Tad_tadB	TXSScan/bacteria/diderm/Tad	0.583	mandatory	274	7.4e-40	0.584
6	PIQ37_18515	Tad_tadC	TXSScan/bacteria/diderm/Tad	0.583	mandatory	297	4.9e-28	0.498
7	PIQ37_18525	Tad_tadE	TXSScan/bacteria/diderm/Tad	0.583	accessory	223	1.3e-08	0.74
	Type V secretion system
1	PIQ37_15470	T5aSS_PF03797	TXSScan/bacteria/diderm/T5aSS	1	mandatory	607	4.5e-40	0.384
2	PIQ37_10290	T5aSS_PF03797	TXSScan/bacteria/diderm/T5aSS	1	mandatory	942	8.6e-27	0.255
3	PIQ37_19625	T5aSS_PF03797	TXSScan/bacteria/diderm/T5aSS	1	mandatory	1651	4.2e-49	0.152
4	PIQ37_20025	T5bSS_translocator	TXSScan/bacteria/diderm/T5bSS	1	mandatory	550	4.2e-57	0.965
5	PIQ37_11815	T5bSS_translocator	TXSScan/bacteria/diderm/T5bSS	1	mandatory	549	5.2e-80	0.907
6	PIQ37_19445	T5cSS_PF03895	TXSScan/bacteria/diderm/T5cSS	1	mandatory	785	8.7e-09	0.069
7	PIQ37_12340	T5cSS_PF03895	TXSScan/bacteria/diderm/T5cSS	1	mandatory	792	4.1e-08	0.062
